# Targeting processive transcription for Myc-driven circuitry in medulloblastoma

**DOI:** 10.1101/2025.03.14.643337

**Authors:** Lays Martin Sobral, Faye M. Walker, Krishna Madhavan, Elizabeth Janko, Sahiti Donthula, Ilango Balakrishnan, Dong Wang, Angela Pierce, Mary M. Haag, Billie J. Carstens, Natalie J. Serkova, Nicholas K. Foreman, Sujatha Venkataraman, Bethany Veo, Rajeev Vibhakar, Nathan A. Dahl

**Author notes:** These authors contributed equally to this work (Lays Martin Sobral, Faye M. Walker, Krishna Madhavan, Rajeev Vibhakar, Nathan A. Dahl). Corresponding Author: Nathan A. Dahl, MD, Department of Pediatrics, University of Colorado School of Medicine, Mail Stop # 8302 Research Complex 1, North Tower, 12800 E. 19th Ave., Rm P18-4118, Aurora, CO 80045. |.

## Abstract

**Background:** Medulloblastoma is the most common malignant brain tumor of childhood. The highest-risk tumors are driven by recurrent Myc amplifications (Myc-MB) and experience poorer outcomes despite intensive multimodal therapy. The Myc transcription factor defines core regulatory circuitry for these tumors and acts to broadly amplify downstream pro-survival transcriptional programs. Therapeutic targeting of Myc directly has proven elusive, but inhibiting transcriptional cofactors may present an indirect means of drugging the oncogenic transcriptional circuitry sustaining Myc-MB.

**Methods:** Independent CRISPR-Cas9 screens were pooled to identify conserved dependencies in Myc-MB. We performed chromatin conformation capture (Hi-C) from primary patient Myc-MB samples to map enhancer-promoter interactions. We then treated *in vitro* and xenograft models with CDK9/7 inhibitors to evaluate effect on Myc-driven programs and tumor growth.

**Results:** Eight CRISPR-Cas9 screens performed across three independent labs identify CDK9 as a conserved dependency in Myc-MB. Myc-MB cells are susceptible to CDK9 inhibition, which is synergistic with concurrent inhibition of CDK7. Inhibition of transcriptional CDKs disrupts enhancer-promoter activity in Myc-MB and downregulates Myc-driven transcriptional programs, exerting potent anti-tumor effect.

**Conclusions:** Our findings identify CDK9 inhibition as a translationally promising strategy for the treatment of Myc-MB.

**Key Points:**

- CDK9 is an intrinsic dependency in Myc-driven medulloblastoma
- Dual CDK9/7 inhibition disrupts Myc-driven transcriptional circuitry
- CDK9 inhibitors should be developed as pharmaceutical agents for Myc-MB

**Importance of the Study:** Medulloblastoma is the most common malignant brain tumor of childhood, and outcomes for high-risk subgroups remain unsatisfactory despite intensive multimodal therapy. In this study, we pool multiple independent CRISPR-Cas9 screens to identify transcriptional cofactors such as CDK9 as conserved dependencies in Myc-MB. Using Hi-C from primary patient samples, we map Myc enhancer-promoter interactions and show that they can be disrupted using inhibition of transcriptional CDKs. CDK9 inhibitor treatment depletes Myc-driven transcriptional programs, leading to potent anti-tumor effect *in vitro* and prolongation of xenograft survival *in vivo*. With a large number of CDK9 inhibitory compounds now in clinical development, this study highlights the opportunity for clinical translation of these for children diagnosed with Myc-MB.
