## Supplementary Table 4 for "Targeting processive transcription for Myc-driven circuitry in medulloblastoma"

### Sheet: Supplementary Table 4 TRRUST en
Supplementary Table 4. TRRUST enrichment following zotiraciclib treatment.
_MEMBER_MyList	_LogP_MyList	GO	_PATTERN_	_RANK_	GiniIndex	Category	CategoryID	Description	PARENT_GO	LogP	Enrichment	Z-score	#TotalGeneInLibrary	#GeneInGO	#GeneInHitList	#GeneInGOAndHitList	%InGO	STDV %InGO	GeneID	Hits	Log(q-value)	EvidenceCutoff
1	-3.9	TRR00119	M1	1	0	TRRUST	34	Regulated by: CLOCK		-3.9	9.6	6.3	30244	17	922	5	0.54	0.24	5187|8863|8864|10135|79365	PER1|PER3|PER2|NAMPT|BHLHE41	-1	0
1	-3.3	TRR00016	M1	1	0	TRRUST	34	Regulated by: ARNTL		-3.3	16	6.7	30244	6	922	3	0.33	0.19	5187|8863|8864	PER1|PER3|PER2	-0.68	0
1	-3	TRR01419	M1	1	0	TRRUST	34	Regulated by: TP53		-3	2.6	3.8	30244	175	922	14	1.5	0.4	332|1462|1871|1958|2309|2630|3480|4134|5424|7514|10401|10498|50484|121642	BIRC5|VCAN|E2F3|EGR1|FOXO3|GBAP1|IGF1R|MAP4|POLD1|XPO1|PIAS3|CARM1|RRM2B|ALKBH2	-0.58	0
1	-2.9	TRR01277	M1	1	0	TRRUST	34	Regulated by: STAT3		-2.9	2.6	3.7	30244	161	922	13	1.4	0.39	332|2100|2821|3454|5292|5451|6654|7351|9361|9656|10401|51701|83605	BIRC5|ESR2|GPI|IFNAR1|PIM1|POU2F1|SOS1|UCP2|LONP1|MDC1|PIAS3|NLK|CCM2	-0.57	0
1	-2.4	TRR00002	M1	1	0	TRRUST	34	Regulated by: ABL1		-2.4	8.9	4.7	30244	11	922	3	0.33	0.19	2309|5292|9361	FOXO3|PIM1|LONP1	-0.21	0
1	-2	TRR00365	M1	1	0	TRRUST	34	Regulated by: FOXO1		-2	4.7	3.5	30244	28	922	4	0.43	0.22	1958|2821|10525|51701	EGR1|GPI|HYOU1|NLK	0	0
1	-1.9	TRR00915	M1	1	0	TRRUST	34	Regulated by: NRF1		-1.9	5.8	3.5	30244	17	922	3	0.33	0.19	826|6683|9513	CAPNS1|SPAST|FXR2	0	0
1	-1.7	TRR00780	M1	1	0	TRRUST	34	Regulated by: MYC		-1.7	2.4	2.6	30244	111	922	8	0.87	0.31	898|995|3845|3939|7514|10642|11065|51406	CCNE1|CDC25C|KRAS|LDHA|XPO1|IGF2BP1|UBE2C|NOL7	0	0
1	-1.7	TRR01268	M1	1	0	TRRUST	34	Regulated by: SREBF1		-1.7	3.7	2.9	30244	35	922	4	0.43	0.22	47|3099|23152|29911	ACLY|HK2|CIC|HOOK2	0	0
1	-1.4	TRR01051	M1	1	0	TRRUST	34	Regulated by: POU2F1		-1.4	3.1	2.4	30244	42	922	4	0.43	0.22	6480|30827|50484|57521	ST6GAL1|CXXC1|RRM2B|RPTOR	0	0
1	-1.4	TRR00125	M1	1	0	TRRUST	34	Regulated by: CREB1		-1.4	2.2	2.2	30244	105	922	7	0.76	0.29	31|2063|3925|6615|8013|10018|50484	ACACA|NR2F6|STMN1|SNAI1|NR4A3|BCL2L11|RRM2B	0	0
