## Supplementary Table 2 for "Targeting processive transcription for Myc-driven circuitry in medulloblastoma"

### Sheet: Sheet1
Supplementary Table 2. Hi-C loops anchored at Myc promoter.
	All loops in UPN1355 sample with anchors overlapping MYC gene promoter
	left_anchor	geneId_left_anchor	gene_close_to_left_anchor	annotation_left_anchor	biotype_left_anchor	right_anchor	geneId_right_anchor	gene_close_to_right_anchor	annotation_right_anchor	biotype_right_anchor
	8_128725001_128750000	ENSG00000136997	MYC	Promoter	protein_coding	8_130525001_130550000	ENSG00000266387	NA	Intron (ENST00000446592/ENSG00000229140 intron 1 of 3)	miRNA
	8_128745001_128750000	ENSG00000136997	MYC	Promoter	protein_coding	8_128805001_128810000	ENSG00000249859	PVT1	Promoter	lincRNA
	8_128745001_128750000	ENSG00000136997	MYC	Promoter	protein_coding	8_128960001_128965000	ENSG00000256655	NA	Promoter	protein_coding
	8_128745001_128750000	ENSG00000136997	MYC	Promoter	protein_coding	8_129195001_129200000	ENSG00000221261	MIR1208	Distal Intergenic	miRNA
	8_124080001_124090000	ENSG00000156787	TBC1D31	Promoter	protein_coding	8_128740001_128750000	ENSG00000136997	MYC	Promoter	protein_coding
	8_128410001_128420000	ENSG00000212993	POU5F1B	Intron (ENST00000501396/ENSG00000246228 intron 1 of 2)	protein_coding	8_128740001_128750000	ENSG00000136997	MYC	Promoter	protein_coding
	8_127835001_127840000	ENSG00000253438	PCAT1	Distal Intergenic	lincRNA	8_128745001_128750000	ENSG00000136997	MYC	Promoter	protein_coding
	8_128310001_128315000	ENSG00000271509	NA	Intron (ENST00000501396/ENSG00000246228 intron 2 of 2)	processed_pseudogene	8_128745001_128750000	ENSG00000136997	MYC	Promoter	protein_coding
	8_128580001_128585000	ENSG00000246228	CASC8	Distal Intergenic	antisense	8_128745001_128750000	ENSG00000136997	MYC	Promoter	protein_coding
	8_123620001_123625000	ENSG00000238901	NA	Distal Intergenic	snoRNA	8_128745001_128750000	ENSG00000136997	MYC	Promoter	protein_coding
	8_123545001_123550000	ENSG00000255325	NA	Distal Intergenic	lincRNA	8_128745001_128750000	ENSG00000136997	MYC	Promoter	protein_coding
	8_128660001_128665000	ENSG00000249375	CASC11	Distal Intergenic	lincRNA	8_128745001_128750000	ENSG00000136997	MYC	Promoter	protein_coding
	8_123585001_123590000	ENSG00000255325	NA	Distal Intergenic	lincRNA	8_128745001_128750000	ENSG00000136997	MYC	Promoter	protein_coding
	8_128225001_128230000	ENSG00000247844	NA	Intron (ENST00000500112/ENSG00000247844 intron 1 of 1)	lincRNA	8_128745001_128750000	ENSG00000136997	MYC	Promoter	protein_coding
	8_127885001_127890000	ENSG00000253438	PCAT1	Exon (ENST00000519319/ENSG00000253438 exon 2 of 5)	lincRNA	8_128745001_128750000	ENSG00000136997	MYC	Promoter	protein_coding
	8_124285001_124290000	ENSG00000165156	ZHX1	Promoter	protein_coding	8_128745001_128750000	ENSG00000136997	MYC	Promoter	protein_coding
	8_124050001_124055000	ENSG00000136986	DERL1	Promoter	protein_coding	8_128745001_128750000	ENSG00000136997	MYC	Promoter	protein_coding
	All loops in UPN1433 sample with anchors overlapping MYC gene promoter
	left_anchor	geneId_left_anchor	gene_close_to_left_anchor	annotation_left_anchor	biotype_left_anchor	right_anchor	geneId_right_anchor	gene_close_to_right_anchor	annotation_right_anchor	biotype_right_anchor
	8_128740001_128750000	ENSG00000136997	MYC	Promoter	protein_coding	8_131020001_131030000	ENSG00000153310	CYRIB	Promoter	protein_coding
	8_128740001_128750000	ENSG00000136997	MYC	Promoter	protein_coding	8_130690001_130700000	ENSG00000229140	CCDC26	Promoter	lincRNA
	8_128745001_128750000	ENSG00000136997	MYC	Promoter	protein_coding	8_129140001_129145000	ENSG00000221261	MIR1208	Distal Intergenic	miRNA
	8_128745001_128750000	ENSG00000136997	MYC	Promoter	protein_coding	8_129075001_129080000	ENSG00000221176	MIR1207	Intron (ENST00000512617/ENSG00000249859 intron 2 of 2)	miRNA
	8_128745001_128750000	ENSG00000136997	MYC	Promoter	protein_coding	8_129335001_129340000	ENSG00000254275	NA	Distal Intergenic	lincRNA
	8_128745001_128750000	ENSG00000136997	MYC	Promoter	protein_coding	8_129435001_129440000	ENSG00000254275	NA	Promoter	lincRNA
	8_128745001_128750000	ENSG00000136997	MYC	Promoter	protein_coding	8_129195001_129200000	ENSG00000221261	MIR1208	Distal Intergenic	miRNA
	8_128745001_128750000	ENSG00000136997	MYC	Promoter	protein_coding	8_128805001_128810000	ENSG00000249859	PVT1	Promoter	lincRNA
	8_128745001_128750000	ENSG00000136997	MYC	Promoter	protein_coding	8_128960001_128965000	ENSG00000256655	NA	Promoter	protein_coding
	8_128745001_128750000	ENSG00000136997	MYC	Promoter	protein_coding	8_129510001_129515000	ENSG00000254275	NA	Intron (ENST00000520766/ENSG00000254275 intron 1 of 5)	lincRNA
	8_128745001_128750000	ENSG00000136997	MYC	Promoter	protein_coding	8_131530001_131535000	ENSG00000153317	ASAP1	Distal Intergenic	protein_coding
	8_127840001_127850000	ENSG00000253438	PCAT1	Distal Intergenic	lincRNA	8_128740001_128750000	ENSG00000136997	MYC	Promoter	protein_coding
	8_127890001_127900000	ENSG00000253438	PCAT1	Exon (ENST00000519319/ENSG00000253438 exon 2 of 5)	lincRNA	8_128740001_128750000	ENSG00000136997	MYC	Promoter	protein_coding
	8_128100001_128110000	ENSG00000224722	SRRM1P1	Promoter	processed_pseudogene	8_128740001_128750000	ENSG00000136997	MYC	Promoter	protein_coding
	8_128580001_128585000	ENSG00000246228	CASC8	Distal Intergenic	antisense	8_128745001_128750000	ENSG00000136997	MYC	Promoter	protein_coding
	8_128310001_128315000	ENSG00000271509	NA	Intron (ENST00000501396/ENSG00000246228 intron 2 of 2)	processed_pseudogene	8_128745001_128750000	ENSG00000136997	MYC	Promoter	protein_coding
	8_128660001_128665000	ENSG00000249375	CASC11	Distal Intergenic	lincRNA	8_128745001_128750000	ENSG00000136997	MYC	Promoter	protein_coding
	8_128410001_128415000	ENSG00000212993	POU5F1B	Intron (ENST00000501396/ENSG00000246228 intron 1 of 2)	protein_coding	8_128745001_128750000	ENSG00000136997	MYC	Promoter	protein_coding
	UPN1355 sample
1	ENSG00000136997	MYC	ENSG00000266387	NA
2	ENSG00000136997	MYC	ENSG00000249859	PVT1	8_128805001_128810000
3	ENSG00000136997	MYC	ENSG00000256655	NA	8_128960001_128965000
4	ENSG00000136997	MYC	ENSG00000221261	MIR1208	8_129195001_129200000
5	ENSG00000156787	TBC1D31	ENSG00000136997	MYC
6	ENSG00000212993	POU5F1B	ENSG00000136997	MYC	8_128410001_128420000
7	ENSG00000253438	PCAT1	ENSG00000136997	MYC	8_127835001_127840000
8	ENSG00000271509	NA	ENSG00000136997	MYC	8_128310001_128315000
9	ENSG00000246228	CASC8	ENSG00000136997	MYC	8_128580001_128585000
10	ENSG00000238901	NA	ENSG00000136997	MYC
11	ENSG00000255325	NA	ENSG00000136997	MYC
12	ENSG00000249375	CASC11	ENSG00000136997	MYC	8_128660001_128665000
13	ENSG00000247844	NA	ENSG00000136997	MYC
14	ENSG00000165156	ZHX1	ENSG00000136997	MYC
15	ENSG00000136986	DERL1	ENSG00000136997	MYC
	UPN1433 sample
1	ENSG00000136997	MYC	ENSG00000153310	CYRIB
2	ENSG00000136997	MYC	ENSG00000229140	CCDC26
3	ENSG00000136997	MYC	ENSG00000221261	MIR1208
4	ENSG00000136997	MYC	ENSG00000221176	MIR1207
5	ENSG00000136997	MYC	ENSG00000254275	NA
6	ENSG00000136997	MYC	ENSG00000249859	PVT1
7	ENSG00000136997	MYC	ENSG00000256655	NA
8	ENSG00000136997	MYC	ENSG00000153317	ASAP1
9	ENSG00000253438	PCAT1	ENSG00000136997	MYC
10	ENSG00000224722	SRRM1P1	ENSG00000136997	MYC
11	ENSG00000246228	CASC8	ENSG00000136997	MYC
12	ENSG00000271509	NA	ENSG00000136997	MYC
13	ENSG00000249375	CASC11	ENSG00000136997	MYC
14	ENSG00000212993	POU5F1B	ENSG00000136997	MYC
	Unique to UPN1355 (not in UPN1433)
	ENSG00000136997	MYC	ENSG00000266387	NA
	ENSG00000156787	TBC1D31	ENSG00000136997	MYC
	ENSG00000253438	PCAT1	ENSG00000136997	MYC
	ENSG00000238901	NA	ENSG00000136997	MYC
	ENSG00000255325	NA	ENSG00000136997	MYC
	ENSG00000247844	NA	ENSG00000136997	MYC
	ENSG00000165156	ZHX1	ENSG00000136997	MYC
	ENSG00000136986	DERL1	ENSG00000136997	MYC
	Unique to UPN1433 sample (not in UPN1355)
	ENSG00000136997	MYC	ENSG00000153310	CYRIB
	ENSG00000136997	MYC	ENSG00000229140	CCDC26
	ENSG00000136997	MYC	ENSG00000221176	MIR1207
	ENSG00000136997	MYC	ENSG00000254275	NA
	ENSG00000136997	MYC	ENSG00000153317	ASAP1
	ENSG00000224722	SRRM1P1	ENSG00000136997	MYC
	In common
	ENSG00000136997	MYC	ENSG00000249859	PVT1
	ENSG00000136997	MYC	ENSG00000256655	NA
	ENSG00000136997	MYC	ENSG00000221261	MIR1208
	ENSG00000212993	POU5F1B	ENSG00000136997	MYC
	ENSG00000253438	PCAT1	ENSG00000136997	MYC
	ENSG00000271509	NA	ENSG00000136997	MYC
	ENSG00000246228	CASC8	ENSG00000136997	MYC
	ENSG00000249375	CASC11	ENSG00000136997	MYC
